# Urothelial-lineage master transcription factor hub proteomics shows mechanisms impeding urothelial cancer cell differentiation

**DOI:** 10.64898/2026.08.12.744501

**Authors:** Caroline Schuerger, Sudipta Biswas, Kwok Peng Ng, Lisa Cardone, Xiaorong Gu, Shinjini Ganguly, Rita Tohme, Arda Durmaz, Maximilian Stich, Daniel J. Lindner, Babal Jha, Omar Y. Mian, Yogen Saunthararajah

## Abstract

Urothelial cancer (UC) cells of the luminal subtype exhibit partial, incomplete differentiation towards umbrella cells that line bladder lumen, seen by morphology and gene expression. Differentiation is stalled even though the cells express master transcription factors (MTFs) that drive luminal urothelial differentiation, e.g., FOXA1 and CEBPB, at levels seen in normal differentiated urothelium. We therefore analyzed the FOXA1/CEBPB MTF hub by mass spectrometry. SWI/SNF coactivator complex (CoA) components, e.g., SMARCA4, ARID1A, that read the epigenetic activation mark histone 3 lysine 27 acetylation (H3K27ac) and use ATP-hydrolysis to ‘open’ chromatin, were the most abundant proteins pulled-down with FOXA1/CEBPB. However, genes for these and other CoA, e.g., CREBBP, EP300 that write H3K27ac, were mutated/deleted in >95% of UCs in clinical series. Also contained in the hub were corepressors (CoR) that erase H3K27ac and ‘close’ chromatin, e.g., HDAC1, CHD4 – genes for these CoR were recurrently gained in UCs. Chromatin analyses showed H3K27ac-centered remodeling was needed to activate umbrella but not constitutively accessible cell growth/division/housekeeping genes. Restoring ARID1A into *ARID1A*-mutated UC cells using lentiviral transduction, or inhibiting CoR with siRNA or small molecules, activated umbrella genes and terminated replications. In summary, UC-genesis selects for loss- and gain-of-function of CoA and CoR respectively in the urothelial-lineage MTF hub; small molecule CoR-inhibitors are candidate remedies to renew maturation towards terminal differentiated-fates.
