## Supplementary material for "Urothelial-lineage master transcription factor hub proteomics shows mechanisms impeding urothelial cancer cell differentiation": Table S2

### Sheet: TableS2-IP FOXA1-CEBPB v IP IgG
Protein ID	IP:IgG#1	IP:IgG#2	IP:IgG#3	IP:IgG#4	IP:FOXA1#1	IP:FOXA1#2	IP:FOXA1#3	IP:CEBPB#1	IP:CEBPB#2	IP:CEBPB#3	Fold Change IP:FOXA1orCEBPB vs IP:IgG	Unpaired t-test	BH Adj p-value
SMARCA4	1	1	3	1	46	101	43	71	94	104	51	0.000549581	0.0047264
H2BC14	1	1	1	1	1	83	1	92	79	1	42.83	0.0382414	0.0411095
COL12A1	1	1	6	1	72	128	39	95	116	80	39.26	0.000584795	0.00419103
ARID1A	1	1	3	1	33	43	40	49	44	85	32.67	0.00071397	0.00383759
AGO2	1	1	1	1	27	30	16	45	39	36	32.17	0.000334285	0.00431227
MED12	1	1	1	1	9	28	25	30	67	30	31.5	0.00564786	0.011384
CIT	1	1	1	1	21	33	21	41	26	46	31.33	0.000439854	0.00436471
RBM6	1	1	5	1	70	64	42	60	6	98	28.33	0.00361481	0.00879832
ARID1B	1	1	1	4	26	45	36	42	25	64	22.67	0.000620142	0.00399992
SMARCC1	1	1	9	1	71	77	37	86	27	98	22	0.00120688	0.00457906
SMARCA2	1	1	3	1	12	25	53	28	32	36	20.67	0.00149927	0.00552589
SEC24B	1	1	4	1	55	34	30	34	4	51	19.81	0.00327098	0.00861137
HNRNPUL1	5	1	14	3	116	102	86	109	74	195	19.77	0.000707394	0.00396756
SMARCE1	1	1	1	3	23	23	30	8	36	57	19.67	0.00426914	0.00966173
FBXO11	1	1	1	1	22	31	12	23	12	16	19.33	0.000888312	0.00424416
AGL	1	5	12	1	89	77	55	96	85	143	19.12	0.000303938	0.004901
TFG	1	1	5	1	12	22	47	18	46	79	18.67	0.00905445	0.0147851
LAMC2	1	1	1	1	29	17	18	19	1	26	18.33	0.00366386	0.00875255
SAFB2	7	1	10	1	55	126	3	101	44	190	18.21	0.014945	0.0209555
LAMA3	1	1	1	3	15	13	43	21	20	48	17.78	0.0045366	0.01009
SMARCB1	1	1	1	1	9	14	22	9	12	36	17	0.00669082	0.0119877
TIA1	1	1	1	1	11	11	13	6	8	44	15.5	0.0270924	0.0314857
SMARCD1	1	1	1	1	13	16	17	11	26	9	15.33	0.00104936	0.00423025
SMARCC2	1	1	10	4	47	55	39	65	59	99	15.17	0.000430422	0.00462703
NCOA5	1	1	8	1	41	26	35	30	44	68	14.79	0.000564673	0.00455267
MYCBP2	11	1	1	1	61	82	3	70	72	22	14.76	0.00642827	0.0118464
FAM120C	1	1	4	1	26	23	11	39	14	37	14.29	0.00197963	0.0062286
KCTD3	1	1	1	1	7	11	1	15	33	18	14.17	0.0162716	0.0216396
DDX1	23	1	27	5	196	172	139	159	226	293	14.11	0.000143918	0.00618847
RBM45	1	1	1	1	8	12	27	5	23	9	14	0.00795312	0.0134994
FAM98B	1	1	1	1	1	11	11	6	11	44	14	0.0454142	0.0472454
TCF20	4	1	1	1	12	11	38	25	5	55	13.9	0.0169873	0.0219136
PLOD1	6	1	18	1	118	106	47	85	99	85	13.85	8.61249e-05	0.00555505
UBR2	1	1	1	1	5	4	10	20	26	15	13.33	0.00876481	0.0144957
VWA8	1	1	3	1	4	17	13	24	26	29	12.56	0.0029696	0.00832779
SMARCD2	1	1	5	1	27	23	23	18	39	17	12.25	0.0003143	0.00450497
RTCB	4	1	16	1	44	38	94	46	87	91	12.12	0.000846283	0.00419887
AGO1	1	1	3	1	26	34	8	18	10	13	12.11	0.00478281	0.0104573
AGO3	1	1	1	1	14	15	8	13	16	6	12	0.000578473	0.00438959
SUGP1	1	1	4	1	27	13	6	19	38	15	11.24	0.00562659	0.0117069
YLPM1	21	1	11	8	99	138	68	132	100	143	11.06	8.16091e-05	0.0105276
HELZ	1	1	1	1	1	9	14	14	12	14	10.67	0.00286749	0.00822013
ZNFX1	1	1	1	1	9	4	10	14	8	18	10.5	0.00252988	0.00741715
LAMB1	1	1	1	1	1	10	1	17	22	11	10.33	0.0210893	0.0261589
WDR33	1	6	8	3	27	58	27	54	52	59	10.26	0.000388346	0.00455424
YTHDC2	1	1	6	1	20	13	20	43	20	21	10.15	0.00179778	0.0059465
RNMT	1	1	4	1	21	4	50	6	5	19	10	0.0397078	0.0423331
FAM98A	5	1	7	1	34	32	52	33	30	22	9.67	0.00016748	0.00360083
ATXN2	1	1	5	1	11	7	17	31	7	40	9.42	0.0146433	0.0207581
CPSF4	1	1	4	1	14	15	24	4	19	22	9.33	0.00173547	0.00589147
DNAJC13	1	1	1	1	1	12	7	13	18	5	9.33	0.010537	0.0167812
RTRAF	1	1	13	4	53	34	73	19	21	64	9.26	0.00348826	0.00882326
HNRNPA3	11	7	42	17	104	84	283	66	83	427	9.06	0.0246788	0.0294775
CHERP	1	9	11	1	60	50	27	61	9	90	9	0.00587492	0.0114828
PARP14	1	1	3	1	5	6	4	27	20	19	9	0.014529	0.0208248
WDR24	1	1	1	1	7	11	1	11	15	7	8.67	0.00564683	0.0115626
TIAL1	1	1	3	1	1	5	23	9	4	36	8.67	0.0472068	0.0479502
XRN2	15	6	20	1	87	121	75	101	25	136	8.65	0.00163048	0.00568464
SEC24C	1	1	10	1	24	25	16	33	7	60	8.46	0.0105464	0.0165912
PSPC1	1	1	15	1	36	28	55	12	29	68	8.44	0.00408412	0.00940807
SHKBP1	1	1	3	1	4	11	4	15	14	28	8.44	0.0135916	0.0199241
SEC23B	5	1	9	1	25	22	32	26	44	52	8.38	0.000541583	0.0049903
HNRNPH2	1	1	7	3	12	15	50	10	31	32	8.33	0.00842799	0.0141196
DPF2	4	1	4	5	14	19	46	10	20	62	8.14	0.0156893	0.0215311
MIOS	4	1	4	1	17	27	6	17	39	15	8.07	0.00598564	0.0115246
SFPQ	8	7	85	24	270	239	281	118	175	412	8.04	0.0010378	0.00446253
FUS	18	1	39	14	82	81	155	90	103	343	7.91	0.0150175	0.0208307
HNRNPA1	8	8	54	18	65	60	351	42	70	452	7.88	0.047327	0.0476968
TRIO	1	1	1	1	6	7	5	16	4	9	7.83	0.00604108	0.0112942
PAXIP1	1	1	1	1	5	1	12	9	1	19	7.83	0.0311174	0.0355234
HNRNPA2B1	28	41	166	89	308	273	1190	183	305	1538	7.81	0.0333435	0.0374027
ILF2	15	18	17	17	83	66	160	58	86	328	7.77	0.0217773	0.0265025
RBM7	1	1	1	1	7	6	14	3	1	15	7.67	0.0177626	0.0222463
TDRD3	1	1	1	1	5	9	1	6	4	21	7.67	0.0339498	0.0374319
PLOD3	6	1	12	1	66	37	15	36	35	40	7.63	0.0015016	0.00538073
SEC23A	1	1	17	1	32	32	19	34	56	55	7.6	0.000914492	0.00406791
CAD	56	22	31	12	265	233	77	313	353	113	7.46	0.00330102	0.00851662
HELZ2	43	1	6	1	128	112	27	113	91	95	7.4	0.000898133	0.00413783
XIAP	1	1	1	1	6	10	11	4	7	6	7.33	0.00104473	0.00434744
FN1	1	1	1	1	8	9	1	5	13	8	7.33	0.00602231	0.0114247
TOP3B	1	1	1	1	8	6	4	7	7	11	7.17	0.00063423	0.00389598
WDR59	1	1	1	1	6	12	4	10	1	10	7.17	0.00790704	0.0136001
HTRA2	1	1	1	1	1	5	12	1	6	17	7	0.0343568	0.0375595
FIP1L1	7	1	8	4	33	31	21	35	38	51	6.97	0.000165945	0.00428139
ACACA	8	1	3	1	17	23	1	39	42	14	6.97	0.0137394	0.0199144
HNRNPH3	13	9	31	22	78	65	245	38	44	312	6.95	0.0338232	0.0376138
FTSJ1	1	1	1	1	10	5	8	5	1	12	6.83	0.00778386	0.0135692
RBM17	1	6	9	3	27	36	33	17	38	43	6.81	0.00015701	0.00506357
OBSL1	5	1	3	1	27	23	8	32	1	11	6.8	0.0159625	0.0214496
SCAF11	1	1	1	1	1	1	4	9	6	19	6.67	0.0478499	0.0478499
DDX5	44	1	71	26	119	107	288	130	132	638	6.64	0.0325465	0.0368289
RBM14	10	4	27	11	63	54	98	56	75	167	6.58	0.00400739	0.00939914
LSM12	1	1	1	1	5	5	8	4	8	9	6.5	0.000644737	0.0037805
EWSR1	6	1	15	5	24	20	28	35	48	104	6.4	0.017709	0.0223967
CPSF1	12	25	21	9	91	139	57	123	151	75	6.33	0.000817657	0.00421911
RBM15B	1	1	3	1	10	15	5	12	1	14	6.33	0.00743715	0.0131424
ZFR	1	1	5	1	12	6	11	17	1	29	6.33	0.0211916	0.0260354
HMCN1	1	1	1	1	3	12	1	10	11	1	6.33	0.0268792	0.031522
U2SURP	16	28	20	1	109	143	54	132	52	124	6.3	0.00114424	0.00447292
CNOT1	3	1	10	6	10	21	16	43	61	38	6.3	0.00942534	0.0151984
ACTL6A	1	1	11	4	11	23	25	13	27	60	6.24	0.0130591	0.0198191
CSTF1	1	1	1	1	7	5	13	1	5	6	6.17	0.0116227	0.0178492
CARM1	1	1	5	1	5	12	3	10	27	17	6.17	0.0166367	0.0216781
DAZAP1	1	1	1	1	4	4	6	1	4	18	6.17	0.0446258	0.0471863
BAG4	1	1	1	1	1	1	15	1	10	9	6.17	0.0446258	0.0468027
UGGT1	1	1	11	1	13	16	11	31	36	22	6.14	0.00318228	0.00855238
DDX3X	94	8	87	39	272	173	450	251	175	778	6.14	0.0133076	0.0199613
NUDT16L1	1	1	3	1	6	5	23	1	5	15	6.11	0.0354196	0.0383961
BCS1L	1	1	1	1	8	5	10	5	1	7	6	0.00540995	0.0114407
CHD7	1	1	1	1	1	1	7	8	5	14	6	0.027245	0.0313805
PARP9	13	1	6	1	30	29	7	45	34	40	5.87	0.00185188	0.00597231
HMG20A	1	1	3	1	9	9	9	1	5	19	5.78	0.0159416	0.021647
NKRF	20	4	9	1	40	64	39	42	39	70	5.76	0.000232567	0.00428589
NONO	5	1	49	21	76	49	230	46	56	198	5.75	0.0218519	0.0263448
TJP1	14	7	17	4	66	59	29	91	31	82	5.68	0.00219571	0.00658714
MED15	1	1	1	1	6	6	4	4	3	11	5.67	0.00528779	0.0113687
KIF14	1	1	1	1	8	1	4	10	8	3	5.67	0.0111761	0.0173701
DDX3Y	9	1	6	3	19	26	25	23	15	50	5.54	0.00316384	0.00868373
LAMB2	1	22	5	1	25	48	13	41	74	39	5.52	0.00576362	0.0114386
SLTM	10	10	21	5	68	51	37	86	30	108	5.51	0.00355453	0.00881797
WDR6	14	4	9	1	51	65	9	48	23	30	5.38	0.00668033	0.0121375
FAM83B	1	1	1	1	1	8	1	5	5	12	5.33	0.0268756	0.0318069
TP63	1	1	4	1	8	14	6	10	10	6	5.14	0.000600545	0.00407738
CORO2A	1	1	4	1	5	7	15	6	12	9	5.14	0.00214704	0.00659449
HNRNPU	51	34	159	28	251	235	347	290	171	787	5.1	0.0135425	0.0200803
RBMX	12	28	24	41	66	120	152	55	106	303	5.09	0.0163501	0.021522
ANAPC1	1	1	1	1	1	1	8	5	6	9	5	0.0173592	0.0221717
CEP131	1	1	1	1	11	6	1	10	1	1	5	0.0455116	0.046968
OTUD4	1	1	1	1	7	1	1	12	1	8	5	0.0455116	0.0465952
