## Supplementary material for "Urothelial-lineage master transcription factor hub proteomics shows mechanisms impeding urothelial cancer cell differentiation": Table S3

### Sheet: Umbrella and Replication Genes
Umbrella Genes	Replication Genes		Umbrella genes specifically upregulated (at both mRNA and protein) levels in umbrella cells were identified from the literature (citations below and cited in text). Similarly, replication genes normally activated by the master transcription factor regulator of cell growth and division, and suppressed upon urothelial differentiation into umbrella cells, were identified from the literature. 1. Habu…
AC018816.3	DTL
ACER2	ENO3
ACOXL	NDOR1
ALG1L	POLH
ATP1A4	SLC6A9
BDKRB1	PPAN
BMP3	GTF3C4
BTBD16	AMD1
CAPNS2	HMGA1
CCR4	TOE1
CHI3L1	RRS1
CHRDL2	MIS12
CLEC3A	KCTD9
CTHRC1	SUPV3L1
CXCL1	PRPF38B
CXCL5	ABCE1
CXCL6	PAICS
CYP1A1	TRIP13
CYP24A1	RNMT
DHRS2	MRPS30
DKK1	NCL
DUOXA2	NOLC1
EDARADD	TOPORS
FAM150A	PIGW
FOXQ1	SLC3A2
FSTL4	ZNHIT2
GRHL3	RAB34
HAS3	SLC7A6
HOXA1	SNRPA
HOXA13	HSPD1
HOXB8	MRPL36
HPGD	G3BP1
HS6ST3	LUC7L
IL19	CDT1
IL1RAPL2	MRPL50
IL24	ATAD2
IL9R	MMAA
KIAA1644	IPO7
KRT17	TBRG4
KRTAP5-9	CSTF1
LYPD6B	SEH1L
MMP13	RPL14
MMP2	CNOT4
MSX2	TCP1
MYO3B	KIFC1
NOS2	HSPA14
OSTN	KIN
P2RX1	NPM1
P4HA3	JMJD6
PADI3	DDX5
PCP4	JUNB
PCP4L1	NMD3
PI16	TRAPPC6B
PLA2G2F	ATF4
PTGS2	DPH3
RBFOX3	ELK4
SELE	TOMM20
SELL	PNN
SERPINB4	LDHA
SFRP2	DNAJC8
SHH	SOS1
SLC14A1	MAF1
SLITRK6	ANKRD10
SNCG	RPS25
SNX31	EBNA1BP2
SPOCD1	SUZ12
SPTSSB	RPLP1
TMC1	IPMK
TRIM31	FUBP1
TRPA1	RPS27A
UGT1A6	CNIH4
UPK1A	IMP4
UPK1B	ARMC8
UPK2	TRNT1
UPK3A	RPL23A
UPK3B	UBE2I
WNT5A	DBR1
WNT7B	RPL35A
	HSPE1
	DDX31
	OSGEP
	RANBP2
	AGPAT5
	DERL2
	CCNI
	RPS3
	LNPEP
	PRDX1
	EEF1B2
	FNBP4
	SLBP
	RPS24
	RDH10
	LRRC40
	XRN2
	NACA
	TIMM9
	RPL23
	MCM4
	RPL32
	SF3A2
	AHI1
	CCT3
	ESPL1
	COX5A
	ST13
	RPL3
	RPS12
	DLST
	RPL18
	NUTF2
	PTBP1
	NEK8
	EEF1A1
	RPS13
	NVL
	CCT8
	RPL7
	RNF41
	RPL28
	HSD17B12
	ILF3
	POP7
	BCLAF1
	MUS81
	RPLP2
	ATAD3A
	ADSL
	ADH5
	RPL37
	ANAPC10
	RAD1
	DDX17
	TIAL1
	SNRPA1
	MRPL12
	EIF2S2
	HELLS
	MTHFD1
	GMPS
	MMP14
	RPS11
	RPS19
	MRPS12
	NUP50
	CDK4
	SESN2
	SLC16A1
	PLA2G6
	GNAS
	RPS14
	DHX9
	ATPIF1
	PPID
	COX8A
	SNRPE
	RAD50
	RAF1
